# Virulence and genomic analysis of *Puccinia coronata* f. sp. *avenae* in Australia identifies new races and a new lineage in 2024

**DOI:** 10.1101/2025.11.08.687394

**Authors:** Zhouyang Su, David Lewis, Eva C. Henningsen, Duong T. Nguyen, Jana Sperschneider, Peter N. Dodds, Melania Figueroa

## Abstract

Crown rust, caused by *Puccinia coronata* f. sp. *avenae* (*Pca*), remains a persistent threat to oat production in Australia. To monitor recent shifts in virulence and population structure, 30 *Pca* isolates collected during the 2024 growing season across major Australian oat-producing regions were analysed. Virulence analysis of 30 isolates using 52 oat differential lines identified 25 unique races that were not detected in previous years. Whole-genome sequencing of 28 of these isolates were analysed in the context of a broader historical Australian and international genomic datasets including isolates from Taiwan, South Africa, USA. Results confirmed the uniqueness of the Australian *Pca* population and revealed well-established genotypic lineages persisting over multiple years, with L18 and L16 being dominant. Notably, L16 was again present in Western Australia after being undetected in 2023, while L18 maintained its prevalence for a third consecutive season. Beyond these dominant groups, phylogenetic analysis and a *k*-mer containment analysis also identified a novel and genetically distinct lineage, designated as L19, represented by one isolate collected in WA. To add to the characterisation of lineage L19, we recorded virulence phenotypes on a small collection of current commercial cultivars. These findings enhance understanding of *Pca* diversity and emphasise the importance of surveillance approaches that integrate phenotypic and genomic surveillance.
