## Supplemental Table 1 for "Virulence and genomic analysis of *Puccinia coronata* f. sp. *avenae* in Australia identifies new races and a new lineage in 2024"

### Sheet: Sheet1
Differential	24WA10	24WA15	24WA16	24WA19	24WA20	24WA24	24WA13	24WA14	24WA21	24WA22	24WA23	24WA25	24NSW08	24SA26	24SA27	24SA28	24SA30	24SA31	24NSW39	24VIC40	24NSW41	24NSW43	24NSW44	24NSW45	24WA09	24WA11	24WA12	24WA17	24WA18	24VIC29
Pc14	0;	;	;	;	0;	;	0;	0;	;	0;	0	0;	0	0;	0	0;	0;	0;	1;	0;	0;	;C	;C	0;	0	0	0	0	0	0;
Pc35	1;	2	;	;C	1;	1;	;C	2	;	;C	0;	;C	;C	;C	1;	;C	;C	1;	0;	0;	3	0;	;C	0;	1;	1;	;C	2	;C	;C
Pc36	1;	1;	2	2	;C	;C	;C	;C	2	;C	;C	0;	1;	2	;C	1;	1;	2	2	2	3	1;	2	2	1;	2	;C	2	;C	;C
Pc38	0;	;C	;	;C	;C	0;	0;	0;	0;	0;	0;	0;	0;	;C	0	;C	0	;C	;C	0;	;C	;C	;C	;C	;C	0	0;	0;	;C	0;
Pc39	2	;C	;C	3	3	3	2	1;	;C	2	;C	;C	;C	;C	2	;C	2	3	;C	;C	;	2	;C	3	3	1;	1;	2	3	;C
Pc40	3	3	2	2	3	2	2	2	2	1;	3	2	1;	2	1;	3	2	3	3	2	;C	2	3	2	;C	2	2	2	1;	3
Pc45	3	4	4	4	3	3	4	4	4	3	3	3	3	3	3	3	3	3	3	3	1;	3	4	4	3	3	3	3	3	3
Pc46	0;	3	3	3	3	3	3	3	3	3	;C	3	3	3	2	3	3	0;	3	3	;C	3	3	3	3	3	3	2	;C	3
Pc48	3	0	;C	4	;C	;C	;C	0;	3	0;	3	;C	;C	;C	;C	;C	3	;C	;C	;C	;C	3	;C	3	;C	;C	0;	0;	;C	;C
Pc50	0;	0	;C	0	0;	0	0;	0	;C	0;	0;	;C	;C	;C	;C	0;	;C	1;	0;	0;	0;	0;	0;	0;	0	0;	0;	;C	0;	0;
Pc51	;C	;C	3	;C	;C	;C	;C	1;	3	2	;C	;C	3	3	2	3	3	2	3	3	;C	1;	3	;C	2	3	1;	;C	2	3
Pc52	;C	;C	;	1;	;C	;C	;C	;C	3	;C	;C	;C	;C	;C	;C	;C	;C	;C	;C	;C	0;	1;	;C	1;	;C	;C	0;	;C	;C	0;
Pc53	3	2	3	2	;C	;C	1;	1;	3	1;	3	1;	1;	3	;C	3	2	3	3	3	3	2	3	2	;C	3	;C	4	4	4
Pc54	3	3	3	3	3	3	3	3	3	3	3	3	3	4	3	3	3	3	4	3	3	3	3	3	3	2	3	3	3	3
Pc55	2	;C	;	1;	;C	1;	;C	;C	;C	;C	;C	;C	;C	;C	;C	;C	;C	3	;C	;	;C	1;	;C	2	;C	;C	;C	2	;C	;C
Pc56	1;	2	2	2	1;	2	;C	;C	2	2	;C	;C	1;	1;	1;	1;	1;	2	2	1;	3	2	2	2	;C	2	1;	1;	;C	2
Pc57	2	2	2	4	4	3	3	3	3	4	1;	3	2	3	3	3	3	3	3	2	;C	3	2	3	3	2	3	;C	3	2
Pc58	;C	;C	;	;C	;C	;C	0;	0	;C	;C	0	0;	0	;C	;C	0;	0;	;C	0;	0;	0;	0;	0	0	0;	;C	;C	;C	0;	;C
Pc59	;C	;C	1;	;C	;C	;	0;	;C	;C	;C	;C	0;	;C	;C	;C	;C	0;	;C	;C	;C	;C	;C	;C	;C	;C	;C	0;	;C	;C	;C
Pc60	3	3	3	3	3	3	3	3	3	3	3	3	3	2	2	3	3	3	3	3	3	3	2	3	3	2	3	3	3	3
Pc61	;C	2	2	2	2	2	2	1;	2	2	;C	;C	2	2	2	2	2	2	2	2	0;	2	1;	3	2	2	2	2	2	2
Pc62	2	3	3	;C	;C	;C	;C	;C	;C	;C	2	;C	3	3	;C	3	3	;C	2	2	;C	;C	3	;C	;C	3	;C	1;	;C	3
Pc63	0;	;C	;	;C	0;	0	0;	0;	;C	0;	0;	0	0;	;	0;	0;	0;	;C	0;	0;	0;	0;	0;	0;	0	;C	0;	;C	;C	0;
Pc64	3	3	3	;C	;C	;C	;C	;C	1;	;C	3	;C	3	3	;C	4	3	2	3	3	;C	2	3	;C	;C	3	;C	2	;C	3
Pc67	2	3	3	3	3	2	2	2	2	2	2	1;	2	2	2	2	2	2	2	2	3	2	3	2	3	2	2	2	3	2
Pc68	0	0	0	0	0	0	0;	0	0	0;	0;	0	0;	0	0;	0;	0;	0	0;	0;	0	0	0	0	;C	0;	0;	0	0	0;
Pc70	3	3	3	3	3	3	3	3	3	3	3	3	2	2	3	3	3	3	2	2	3	3	2	3	3	3	3	3	3	3
Pc71	1;	;C	;C	2	;C	1;	1;	;C	;C	;C	;C	;C	;C	;C	;C	;C	2	2	;C	;C	0;	2	;C	2	;C	;C	;C	;C	2	;C
Pc91	0;	0	0	0	0	0	0;	0;	0	0	0	0	0	0	0;	0	0	0	0	0;	0;	0	0	0	0	0	0	0	0	0
Pc94	;C	;C	;C	;C	;C	;C	;C	0;	;C	;C	0	0;	;	;C	;C	0;	;C	;	0	0;	;C	;C	0;	;C	0;	0;	0	;C	;C	;C
Pc96	;C	;C	0	0	0	0;	0	0;	0;	0	;C	0	0;	0	0;	0;	0;	1;	0	0	3	0;	0	0	0;	0;	0	1;	;C	0
Marvelous	3	3	3	3	3	3	3	3	3	3	3	3	3	3	3	3	3	3	3	3	3	3	3	3	3	3	3	3	3	3
H548	1;	;C	;C	;C	0;	;	;C	0;	0;	;C	;C	0;	0;	;C	0;	0;	0	2	;C	0;	;C	;C	;C	;C	;C	;C	;C	3	2	;C
IA B605Xsel.	3	3	3	3	3	3	3	3	3	3	3	3	2	2	2	2	2	2	2	3	1;	3	2	3	3	3	3	3	3	2
WI X4361-9	;	;	;C	;C	;C	;C	;C	0;	;C	;C	;C	0;	;C	;C	;	;C	;C	;C	;C	;C	;C	;C	;C	;C	;C	;C	0;	;C	;C	;C
TAM-O-405	0	;	0	0;	0	0	0;	0;	0;	0	0;	0	0;	0;	0	0	0;	0	0;	0	0	0	0;	0	0	0	0	0;	0	0
Belle	0	0	0	0	0	0	0;	0	0	0	0	0	0	0	0	0	0	0	0;	0	0	0;	0;	0;	0	0	0	0	0;	0
HiFi	0;	0	0	0	0	0	0	0	0	0	0	0	0	0;	0	;C	;C	0	0	0	0	0	0	0	0	0	0	0;	0	0
Leggett	0;	0	0	0	0	0	0	0	0	0	0	0	0	0;	0	0	0	0	0;	0	0	0;	;	0	0	0	0	0;	0	0
Stainless	0;	;	0	0	0	0	0;	0;	0	0	0	0	0	0	0	;C	0	0;	0	0	0	0	0	0	0	0;	0;	0;	0	0;
Aladdin	0	0	0	0	0	0	0	0	0	0	0	0	0	0	0	0	0	0	0	0	0	0	0	0	0	0	0	0	0	0
Barcoo	0;	;	0	0;	;C	;	0	0	0	;C	0;	;C	0	0	0;	0	0	;C	0;	;C	0;	0	0;	0	;C	0;	0;	;C	0	;C
Bettong	;C	;	2	;C	;	;C	;C	0;	2	;C	;C	;C	;C	;	0	2	2	;C	2	2	0;	;C	2	;C	;C	2	;C	;C	;C	2
Cleanleaf	0;	0;	0	0	0;	0	0	0	0	0	0	0	0	0	;C	0;	0	;C	0	0	;C	;C	0	0	0	0	0	0	0	;C
Culgoa	;	;	0	;	;C	;C	;	;	0	;	;	0;	;C	;C	;C	0;	0;	;	0	;C	;C	0;	0	;	;C	0	0	;	;C	;C
Genie	;C	0;	;	;	;C	;	0	0	;C	;C	;C	0;	;C	0;	;C	;C	0;	0;	;C	;C	;C	0;	0	;C	;C	0	0;	;C	;C	0;
Gwydir	;C	;	2	;C	;C	;C	;C	0	;C	0;	;C	0	0;	;C	;	;C	0;	;C	;C	;C	;C	;C	;C	;C	0;	;C	0;	;C	;C	;C
Saia	;	;	;C	;C	;	;C	;	0;	;C	;C	;C	0;	;	;C	;	2	;C	;C	;C	;	;C	;C	;	;	;	1;	;	0;	;	;C
Volta	0	0	0	0	0	0	0	0	0	0	0	0	0	0	0	0	0;	0	0;	0	0;	0	0	0	0	0	0	0	0	0
Warrego	0	0	0;	;	;	0	0	0	0	0	0	0	0	0;	;	;C	0;	;	0;	0;	0;	0;	0	0;	0	0	0	0;	0	;C
X534	1;	;C	3	2	1;	2	;C	1;	2	1;	;C	;C	3	3	1;	2	2	;	1;	2	;C	2	2	2	1;	2	;C	;C	;C	2
X716	;C	;C	3	;	1;	1;	;C	1;	1;	1;	;C	;C	2	3	1;	2	2	2	3	2	1;	;C	2	;C	2	2	1;	;C	;C	2
