## Supplemental Table 2 for "Virulence and genomic analysis of *Puccinia coronata* f. sp. *avenae* in Australia identifies new races and a new lineage in 2024"

### Sheet: TableS2
S1 Table. Publication, isolate collection, and sequencing information for 352 Puccinia coronata f. sp. avenae isolates used in this study.
Isolate	Collection date	Collection location	Host	Publication1	Short read deposit	Raw reads	Length of raw reads (bp)	Trimmed reads	Reads mapped (Pca203)	Bases mapped	% trimmed reads mapped
12NC29	2012	North Carolina, USA	oat	Miller et al., 2018	SRR5976114	144685142	14613199342	132394202	110791928	11135265962	83.6834
12SD80	2012	South Dakota, USA	oat	Miller et al., 2018	SRR5976113	119424758	12061900558	105796638	94930601	9545507879	89.7293
15FL1-2	2015	Haugue, FL, USA	oat	Miller et al., 2020	SRR7062961	57097394	7194271644	56599046	47166604	5886713490	83.3346
15FL1-4	2015	Haugue, FL, USA	oat	Miller et al., 2020	SRR7062959	55293986	6967042236	54520412	43001695	5362878120	78.8727
15MN10-4	2015	Rosemount, MN, USA	oat	Miller et al., 2020	SRR7062939	56982238	7179761988	56368490	45989642	5734820071	81.5875
15MN10-5	2015	Rosemount, MN, USA	oat	Miller et al., 2020	SRR7062950	57860036	7290364536	57279994	48752729	6085086236	85.113
15MN13-4	2015	Saint Paul, MN, USA	oat in buckthorn nursery	Miller et al., 2020	SRR7062965	58528714	7374617964	57936902	47981843	5984104021	82.8174
15MN14-4	2015	Saint Paul, MN, USA	oat in buckthorn nursery	Miller et al., 2020	SRR7062964	58332594	7349906844	57512496	48632262	6066893370	84.5595
15MN16-3	2015	Saint Paul, MN, USA	oat in buckthorn nursery	Miller et al., 2020	SRR7062966	56902074	7169661324	56187918	46400358	5787339723	82.5807
15MN17-5	2015	Saint Paul, MN, USA	oat in buckthorn nursery	Miller et al., 2020	SRR7062963	60356552	7604925552	59774812	50214543	6267069579	84.0062
15MN18-1	2015	Saint Paul, MN, USA	oat in buckthorn nursery	Miller et al., 2020	SRR7062962	54407262	6855315012	53603814	44883492	5598392302	83.7319
15MN18-3	2015	Saint Paul, MN, USA	oat in buckthorn nursery	Miller et al., 2020	SRR7062938	57699024	7270077024	57151994	48735685	6080773104	85.2738
15MN23-1	2015	SROC, Waseca, MN, USA	oat	Miller et al., 2020	SRR7062934	55492170	6992013420	54814174	45645433	5693824690	83.273
15MN24-1	2015	SROC, Waseca, MN, USA	oat	Miller et al., 2020	SRR7062935	56694364	7143489864	55635494	46494428	5786357873	83.5697
15MN25-3	2015	SROC, Waseca, MN, USA	oat	Miller et al., 2020	SRR7062936	59571760	7506041760	58537052	47707390	5938551188	81.4995
15MN27-3	2015	SWROC, Lamberton, MN, USA	oat	Miller et al., 2020	SRR7062951	55091548	6941535048	54506280	38113893	4708811646	69.9257
15MS7-1	2015	Beaumont, MS, USA	oat	Miller et al., 2020	SRR7062931	57992774	7307089524	57474826	37934801	4724251292	66.0025
15ND19-5	2015	Cassellton, ND, USA	oat	Miller et al., 2020	SRR7062968	55987158	7054381908	55344330	47139210	5883340606	85.1744
15ND20-3	2015	Cassellton, ND, USA	oat	Miller et al., 2020	SRR7062971	60482632	7620811632	59877188	50592601	6313133112	84.4939
15ND20-4	2015	Cassellton, ND, USA	oat	Miller et al., 2020	SRR7062970	58456064	7365464064	57860040	44702286	5571678325	77.2593
15NE8-4	2015	Mead, NE, USA	oat	Miller et al., 2020	SRR7062955	57006544	7182824544	56527394	47100112	5875386736	83.3226
15NE8-5	2015	Mead, NE, USA	oat	Miller et al., 2020	SRR7062954	60617252	7637773752	60077332	47820767	5963989798	79.5987
15NE9-1	2015	Lincoln, NE, USA	oat	Miller et al., 2020	SRR7062953	87643980	11043141480	86487618	54343837	6446057171	62.8342
15NE9-3	2015	Lincoln, NE, USA	oat	Miller et al., 2020	SRR7062952	60519604	7625470104	59921444	52472896	6554434542	87.5695
15OH12-3	2015	Logan County, OH, USA	oat	Miller et al., 2020	SRR7062922	58375504	7355313504	57767632	49303504	6155171592	85.348
15SD11-1	2015	Beresford, SD, USA	oat	Miller et al., 2020	SRR7062960	62242212	7842518712	61697012	53594328	6694610151	86.867
15SD11-2	2015	Beresford, SD, USA	oat	Miller et al., 2020	SRR7062957	59133766	7450854516	58609492	47253779	5895566300	80.6248
15SD30-1	2015	Volga, SD, USA	oat	Miller et al., 2020	SRR7062937	61178100	7708440600	60674400	38029694	4738581489	62.6783
15SD30-3	2015	Volga, SD, USA	oat	Miller et al., 2020	SRR7062958	60951382	7679874132	60331982	49399898	6161327041	81.8801
15TX3-1	2015	Uvalde, TX, USA	oat	Miller et al., 2020	SRR7062956	63534632	8005363632	62898286	52464116	6541439904	83.411
16IL75-3	2016	Illinois, USA	oat	Hewitt et al., 2023	SRR12548979	46977078	7093538778	45518226	39202966	5854966837	86.1259
16MN100-2	2016	Minnesota, USA	oat	Hewitt et al., 2023	SRR12548978	48539988	7329538188	47214820	39635598	5922689765	83.9474
16MN101-1	2016	Minnesota, USA	oat	Hewitt et al., 2023	SRR12548843	41143702	6212699002	39936892	33924552	5066516069	84.9454
16MN102-1	2016	Minnesota, USA	oat	Hewitt et al., 2023	SRR12548832	49876608	7531367808	48438218	42773053	6399070515	88.3043
16MN102-3	2016	Minnesota, USA	oat	Hewitt et al., 2023	SRR12548821	47585952	7185478752	46121090	39371897	5879455190	85.3664
16MN105-1	2016	Minnesota, USA	oat	Hewitt et al., 2023	SRR12548936	44421348	6707623548	43093900	37069756	5542244501	86.0209
16MN106-3	2016	Minnesota, USA	oat	Hewitt et al., 2023	SRR12548925	49833496	7524857896	48164288	41381482	6182425608	85.9174
16MN107-1	2016	Minnesota, USA	oat	Hewitt et al., 2023	SRR12548914	48204252	7278842052	46753284	40180534	6002620137	85.9416
16MN107-3	2016	Minnesota, USA	oat	Hewitt et al., 2023	SRR12548871	49762284	7514104884	48000544	41308412	6167093185	86.0582
16MN110-1	2016	Minnesota, USA	oat	Hewitt et al., 2023	SRR12548860	42477392	6414086192	41401946	36573197	5465470172	88.3369
16MN110-2	2016	Minnesota, USA	oat	Hewitt et al., 2023	SRR12548977	45798060	6915507060	44501880	37757322	5638224336	84.8443
16MN118-2	2016	Minnesota, USA	oat	Hewitt et al., 2023	SRR12548902	53236812	8038758612	51804890	44167950	6600511715	85.2583
16MN119-1	2016	Minnesota, USA	oat	Hewitt et al., 2023	SRR12548891	48318538	7296099238	46907224	34976500	5217315101	74.5653
16MN121-2	2016	Minnesota, USA	oat	Hewitt et al., 2023	SRR12548880	54458530	8223238030	52797280	45479283	6792095196	86.1394
16MN84-1	2016	Minnesota, USA	oat	Hewitt et al., 2023	SRR12548965	51949376	7844355776	50550506	42945893	6409727585	84.9564
16MN85-1	2016	Minnesota, USA	oat	Hewitt et al., 2023	SRR12548954	48594742	7337806042	47155294	40299307	6018818269	85.4608
16MN88-3	2016	Minnesota, USA	oat	Hewitt et al., 2023	SRR12548849	44545974	6726442074	43256854	36189182	5405426120	83.6612
16MN90-2	2016	Minnesota, USA	oat	Hewitt et al., 2023	SRR12548846	48361462	7302580762	47252026	39911123	5963142771	84.4644
16MN93-1	2016	Minnesota, USA	oat	Hewitt et al., 2023	SRR12548845	55541256	8386729656	53572530	46148801	6889428566	86.1427
16MN93-2	2016	Minnesota, USA	oat	Hewitt et al., 2023	SRR12548844	50285282	7593077582	48795166	42292196	6321522060	86.6729
16MN94-1	2016	Minnesota, USA	oat	Hewitt et al., 2023	SRR12548842	49680134	7501700234	48048794	41269369	6163866914	85.8905
16MN94-2	2016	Minnesota, USA	oat	Hewitt et al., 2023	SRR12548841	43342940	6544783940	42006634	35631557	5319720546	84.8236
16MN98-2	2016	Minnesota, USA	oat	Hewitt et al., 2023	SRR12548840	39364968	5944110168	38130496	32205250	4809104322	84.4606
16MN98-3	2016	Minnesota, USA	oat	Hewitt et al., 2023	SRR12548839	42859468	6471779668	41734748	30880694	4600644319	73.9928
16MN99-1	2016	Minnesota, USA	oat	Hewitt et al., 2023	SRR12548838	53803340	8124304340	52099264	43720401	6524452272	83.9175
16MN99-2	2016	Minnesota, USA	oat	Hewitt et al., 2023	SRR12548837	48267554	7288400654	46807124	38701371	5776164924	82.6827
16MN99-3	2016	Minnesota, USA	oat	Hewitt et al., 2023	SRR12548836	38178018	5764880718	37009220	31456154	4696441195	84.9955
16SD69-1	2016	South Dakota, USA	oat	Hewitt et al., 2023	SRR12548835	46273682	6987325982	44869090	38660339	5773511120	86.1625
16SD74-2	2016	South Dakota, USA	oat	Hewitt et al., 2023	SRR12548834	52726768	7961741968	51410868	43581335	6512434954	84.7707
16WI76-1	2016	Wisconsin, USA	oat	Hewitt et al., 2023	SRR12548833	51275774	7742641874	50028480	42216583	6304297563	84.3851
17AR69-3	2017	Arkansas, USA	oat	Hewitt et al., 2023	SRR12548831	53523394	8082032494	51920834	41664732	6215953187	80.2467
17FL16-1	2017	Florida, USA	oat	Hewitt et al., 2023	SRR12548830	59696138	9014116838	58115754	38215681	5692767780	65.7579
17FL20-1	2017	Florida, USA	oat	Hewitt et al., 2023	SRR12548829	58776124	8875194724	57139224	46350997	6917185342	81.1194
17FL20-2	2017	Florida, USA	oat	Hewitt et al., 2023	SRR12548828	51472200	7772302200	49900496	37918921	5653007541	75.9891
17FL20-3	2017	Florida, USA	oat	Hewitt et al., 2023	SRR12548827	53223140	8036694140	51718720	37953210	5663313042	73.3839
17FL21-2	2017	Florida, USA	oat	Hewitt et al., 2023	SRR12548826	54314468	8201484668	52787650	42310847	6319362232	80.1529
17FL22-2	2017	Florida, USA	oat	Hewitt et al., 2023	SRR12548825	50033826	7555107726	48416516	39830125	5945178821	82.2656
17FL23-1	2017	Florida, USA	oat	Hewitt et al., 2023	SRR12548824	58839688	8884792888	57119096	43840471	6543350614	76.7527
17FL23-2	2017	Florida, USA	oat	Hewitt et al., 2023	SRR12548823	48049080	7255411080	46587624	38639272	5772893251	82.9389
17FL26-3	2017	Florida, USA	oat	Hewitt et al., 2023	SRR12548820	48940380	7389997380	47677418	39341784	5879602912	82.5166
17IA105-1	2017	Iowa, USA	oat	Hewitt et al., 2023	SRR12548819	66267016	10006319416	64418372	49757294	7430881876	77.2408
17IA106-3	2017	Iowa, USA	oat	Hewitt et al., 2023	SRR12548818	44368764	6699683364	42978774	36307051	5423343532	84.4767
17IA108-2	2017	Iowa, USA	oat	Hewitt et al., 2023	SRR12548943	54193670	8183244170	52252446	42504886	6343966731	81.3453
17IA111-3	2017	Iowa, USA	oat	Hewitt et al., 2023	SRR12548941	46103334	6961603434	44480928	36372494	5427204111	81.771
17IA116-1	2017	Iowa, USA	oat	Hewitt et al., 2023	SRR12548940	49567414	7484679514	48065636	38784194	5787623057	80.6901
17IL75-3	2017	Illinois, USA	oat	Hewitt et al., 2023	SRR12548939	50606870	7641637370	48609170	40364175	6026551440	83.0382
17IL76-1	2017	Illinois, USA	oat	Hewitt et al., 2023	SRR12548938	53146028	8025050228	51415716	42865929	6400801260	83.3713
17LA48-2	2017	Louisiana, USA	oat	Hewitt et al., 2023	SRR12548935	53904732	8139614532	52272554	43305599	6464780812	82.8458
17LA49-3	2017	Louisiana, USA	oat	Hewitt et al., 2023	SRR12548934	48678684	7350481284	46887820	38743605	5781725910	82.6304
17LA50-2	2017	Louisiana, USA	oat	Hewitt et al., 2023	SRR12548933	56278254	8498016354	54583144	40387235	6020926562	73.9921
17LA50-3	2017	Louisiana, USA	oat	Hewitt et al., 2023	SRR12548932	48710564	7355295164	47243676	39685270	5931214725	84.0012
17LA67-2	2017	Louisiana, USA	oat	Hewitt et al., 2023	SRR12548931	51328122	7750546422	49901594	41616044	6217275488	83.3962
17MN145-1	2017	Minnesota, USA	oat	Hewitt et al., 2023	SRR12548930	62237758	9397901458	60326232	49895850	7447513912	82.71
17MN145-2	2017	Minnesota, USA	oat	Hewitt et al., 2023	SRR12548929	57616538	8700097238	55551174	46131060	6884731339	83.0425
17MN146-1	2017	Minnesota, USA	oat	Hewitt et al., 2023	SRR12548928	61388832	9269713632	59737858	47863063	7157949356	80.1218
17MN146-2	2017	Minnesota, USA	oat	Hewitt et al., 2023	SRR12548927	48316182	7295743482	46745744	39182678	5851541795	83.8208
17MN150-1	2017	Minnesota, USA	oat	Hewitt et al., 2023	SRR12548926	47803400	7218313400	46278252	40109267	5993905672	86.6698
17MN150-2	2017	Minnesota, USA	oat	Hewitt et al., 2023	SRR12548924	55905014	8441657114	54253990	40001143	5966734283	73.7294
17MN78-2	2017	Minnesota, USA	oat	Hewitt et al., 2023	SRR12548923	57441598	8673681298	55760278	44274429	6610782674	79.4014
17MNBT-10	2017	Saint Paul, MN, USA	buckthorn	Hewitt et al., 2023	SRR12548922	52667020	7952720020	51470410	43234191	6460213272	83.9981
17MNBT-11	2017	Saint Paul, MN, USA	buckthorn	Hewitt et al., 2023	SRR12548921	49521960	7477815960	47651566	38748530	5778442179	81.3164
17MNBT-12	2017	Saint Paul, MN, USA	buckthorn	Hewitt et al., 2023	SRR12548920	55692256	8409530656	53795890	42247077	6294371002	78.5322
17MNBT-13	2017	Saint Paul, MN, USA	buckthorn	Hewitt et al., 2023	SRR12548919	58935932	8899325732	57055772	48751579	7276506314	85.4455
17MNBT-14	2017	Saint Paul, MN, USA	buckthorn	Hewitt et al., 2023	SRR12548918	50216636	7582712036	48199752	38645362	5759653299	80.1775
17MNBT-15	2017	Saint Paul, MN, USA	buckthorn	Hewitt et al., 2023	SRR12548917	46474628	7017668828	44779078	36385425	5425368798	81.2554
17MNBT-16	2017	Saint Paul, MN, USA	buckthorn	Hewitt et al., 2023	SRR12548916	41808754	6313121854	40347078	32818742	4885882621	81.3411
17MNBT-17	2017	Saint Paul, MN, USA	buckthorn	Hewitt et al., 2023	SRR12548915	47870018	7228372718	46210850	39564519	5906880552	85.6174
17MNBT-18	2017	Saint Paul, MN, USA	buckthorn	Hewitt et al., 2023	SRR12548913	46616118	7039033818	45006148	38756371	5787119539	86.1135
17MNBT-19	2017	Saint Paul, MN, USA	buckthorn	Hewitt et al., 2023	SRR12548912	54918552	8292701352	52675890	41764424	6223380214	79.2857
17MNBT-2	2017	Saint Paul, MN, USA	buckthorn	Hewitt et al., 2023	SRR12548872	54874302	8286019602	53124872	45319068	6767973524	85.3067
17MNBT-20	2017	Saint Paul, MN, USA	buckthorn	Hewitt et al., 2023	SRR12548878	56710390	8563268890	54417964	42462766	6323670027	78.0308
17MNBT-21	2017	Saint Paul, MN, USA	buckthorn	Hewitt et al., 2023	SRR12548877	42049026	6349402926	40523710	32602779	4860720004	80.4536
17MNBT-23	2017	Saint Paul, MN, USA	buckthorn	Hewitt et al., 2023	SRR12548875	44423532	6707953332	42582782	34040673	5071536562	79.94
17MNBT-24	2017	Saint Paul, MN, USA	buckthorn	Hewitt et al., 2023	SRR12548874	56331266	8506021166	53971634	44260185	6598439633	82.0064
17MNBT-3	2017	Saint Paul, MN, USA	buckthorn	Hewitt et al., 2023	SRR12548870	49821932	7523111732	48124886	40303494	6014868708	83.7477
17MNBT-4	2017	Saint Paul, MN, USA	buckthorn	Hewitt et al., 2023	SRR12548869	48460604	7317551204	47222966	38613648	5764046206	81.7688
17MNBT-5	2017	Saint Paul, MN, USA	buckthorn	Hewitt et al., 2023	SRR12548868	54456868	8222987068	52605120	42287932	6307062885	80.3875
17MNBT-6	2017	Saint Paul, MN, USA	buckthorn	Hewitt et al., 2023	SRR12548867	53673090	8104636590	51855388	42945401	6409188198	82.8176
17MNBT-7	2017	Saint Paul, MN, USA	buckthorn	Hewitt et al., 2023	SRR12548866	55170434	8330735534	53361234	45394344	6778444547	85.0699
17MNBT-8	2017	Saint Paul, MN, USA	buckthorn	Hewitt et al., 2023	SRR12548865	52299126	7897168026	50687142	43384822	6478571461	85.5933
17MNBT-9	2017	Saint Paul, MN, USA	buckthorn	Hewitt et al., 2023	SRR12548864	54327690	8203481190	52433464	43771215	6532461127	83.4795
17MS65-1	2017	Mississippi, USA	oat	Hewitt et al., 2023	SRR12548863	46084628	6958778828	44961858	37697970	5631056502	83.8443
17MS65-3	2017	Mississippi, USA	oat	Hewitt et al., 2023	SRR12548862	50886146	7683808046	49479302	37698614	5625279462	76.1907
17SD126-1	2017	South Dakota, USA	oat	Hewitt et al., 2023	SRR12548859	54120252	8172158052	52322742	42582092	6353168648	81.3835
17SD126-2	2017	South Dakota, USA	oat	Hewitt et al., 2023	SRR12548858	51008116	7702225516	49715386	42470766	6353602995	85.4278
17SD126-3	2017	South Dakota, USA	oat	Hewitt et al., 2023	SRR12548857	52466862	7922496162	50880590	43375877	6482009283	85.2503
17SD129-3	2017	South Dakota, USA	oat	Hewitt et al., 2023	SRR12548856	52443826	7919017726	50936570	42257094	6316333849	82.9602
17SD132-1	2017	South Dakota, USA	oat	Hewitt et al., 2023	SRR12548855	46936882	7087469182	45366774	36194461	5403216047	79.7819
17SD133-2	2017	South Dakota, USA	oat	Hewitt et al., 2023	SRR12548854	50109916	7566597316	48638018	40024460	5977638324	82.2905
17SD80-2	2017	South Dakota, USA	oat	Hewitt et al., 2023	SRR12548852	50861020	7680014020	49467668	39161446	5846301552	79.1657
17TX1-2	2017	Texas, USA	oat	Hewitt et al., 2023	SRR12548850	45794730	6915004230	44352074	36567956	5459366058	82.4493
17TX12-3	2017	Texas, USA	oat	Hewitt et al., 2023	SRR12548851	51155898	7724540598	49408646	40549204	6050560693	82.069
17TX15-3	2017	Texas, USA	oat	Hewitt et al., 2023	SRR12548976	52186450	7880153950	50729140	42759312	6388304738	84.2894
17TX44-3	2017	Texas, USA	oat	Hewitt et al., 2023	SRR12548911	67153880	10140235880	64821712	50682149	7551878462	78.187
17TX59-2	2017	Texas, USA	oat	Hewitt et al., 2023	SRR12548910	52482974	7924929074	51033574	40580169	6055000576	79.5166
17TX62-3	2017	Texas, USA	oat	Hewitt et al., 2023	SRR12548909	51929300	7841324300	50265966	40504372	6043957761	80.5801
17TX9-2	2017	Texas, USA	oat	Hewitt et al., 2023	SRR12548908	49384210	7457015710	47949222	39650712	5924751935	82.6931
18MNBT-34	2018	Saint Paul, MN, USA	buckthorn	Hewitt et al., 2023	SRR12548907	43990640	6642586640	42885828	37685013	5634304584	87.8729
18MNBT-36	2018	Saint Paul, MN, USA	buckthorn	Hewitt et al., 2023	SRR12548905	50175996	7576575396	48628118	41732582	6231469204	85.8199
18MNBT-37	2018	Saint Paul, MN, USA	buckthorn	Hewitt et al., 2023	SRR12548904	51854484	7830027084	50284380	44433185	6643024969	88.3638
18MNBT-38	2018	Saint Paul, MN, USA	buckthorn	Hewitt et al., 2023	SRR12548903	49213468	7431233668	47779038	40417744	6033406880	84.593
18MNBT-39	2018	Saint Paul, MN, USA	buckthorn	Hewitt et al., 2023	SRR12548901	53204494	8033878594	51638604	45584346	6814071651	88.2757
18MNBT-41	2018	Saint Paul, MN, USA	buckthorn	Hewitt et al., 2023	SRR12548899	61132788	9231050988	58977960	50878176	7599739533	86.2664
18MNBT-42	2018	Saint Paul, MN, USA	buckthorn	Hewitt et al., 2023	SRR12548898	44315950	6691708450	42822062	37427379	5593560884	87.4021
18MNBT-43	2018	Saint Paul, MN, USA	buckthorn	Hewitt et al., 2023	SRR12548897	55302852	8350730652	53785436	48052318	7189657731	89.3408
18MNBT-44	2018	Saint Paul, MN, USA	buckthorn	Hewitt et al., 2023	SRR12548896	49859084	7528721684	48281222	42859290	6410922846	88.7701
18MNBT-45	2018	Saint Paul, MN, USA	buckthorn	Hewitt et al., 2023	SRR12548895	55062506	8314438406	53490118	47046807	7035875519	87.9542
18MNBT-46	2018	Saint Paul, MN, USA	buckthorn	Hewitt et al., 2023	SRR12548894	52154962	7875399262	50569068	44792119	6693910990	88.5761
18MNBT-47	2018	Saint Paul, MN, USA	buckthorn	Hewitt et al., 2023	SRR12548893	53685980	8106582980	52129380	46074791	6890547412	88.3855
18MNBT-49	2018	Saint Paul, MN, USA	buckthorn	Hewitt et al., 2023	SRR12548890	48513514	7325540614	47041906	40892745	6109683090	86.9283
18MNBT-50	2018	Saint Paul, MN, USA	buckthorn	Hewitt et al., 2023	SRR12548889	55954324	8449102924	54137276	47631692	7118962761	87.9832
18MNBT-51	2018	Saint Paul, MN, USA	buckthorn	Hewitt et al., 2023	SRR12548888	53741832	8115016632	51865636	45227978	6760456688	87.2022
18MNBT-52	2018	Saint Paul, MN, USA	buckthorn	Hewitt et al., 2023	SRR12548887	50816860	7673345860	49313092	43738479	6535387387	88.6955
18MNBT-53	2018	Saint Paul, MN, USA	buckthorn	Hewitt et al., 2023	SRR12548886	45304504	6840980104	43813860	39174351	5856479715	89.4109
18MNBT-54	2018	Saint Paul, MN, USA	buckthorn	Hewitt et al., 2023	SRR12548885	44583862	6732163162	43109158	37016607	5528133038	85.8672
18MNBT-55	2018	Saint Paul, MN, USA	buckthorn	Hewitt et al., 2023	SRR12548884	50908718	7687216418	49275978	43988391	6578520818	89.2694
18MNBT-56	2018	Saint Paul, MN, USA	buckthorn	Hewitt et al., 2023	SRR12548883	49436972	7464982772	47903976	42825764	6402987536	89.3992
18MNBT-57	2018	Saint Paul, MN, USA	buckthorn	Hewitt et al., 2023	SRR12548882	50459980	7619456980	48927910	41309340	6169366871	84.429
18MNBT-58	2018	Saint Paul, MN, USA	buckthorn	Hewitt et al., 2023	SRR12548881	47940960	7239084960	46343270	39412994	5886806589	85.0458
20ACT14	2020	ACT, AUS	wild oat	Henningsen et al., 2024b	SRR27496547	34108420	5116263000	33436548	30886511	4513365549	92.3735
20ACT25	2020	ACT, AUS	wild oat	Henningsen et al., 2024b	SRR27496546	34909260	5236389000	33988118	30170954	4402246768	88.7691
20ACT27	2020	ACT, AUS	wild oat	Henningsen et al., 2024b	SRR27496484	44789790	6718468500	43641934	39256170	5687320360	89.9506
20ACT40	2020	ACT, AUS	wild oat	Henningsen et al., 2024b	SRR27496473	34186602	5127990300	33417226	28495035	4170967444	85.2705
20ACT80	2020	ACT, AUS	wild oat	Henningsen et al., 2024b	SRR27496462	32137704	4820655600	31408558	28279381	4129249130	90.0372
20NSW19	2020	NSW, AUS	wild oat	Henningsen et al., 2024b	SRR27496451	41663430	6249514500	40387432	36080624	5257212629	89.3363
20NSW20	2020	NSW, AUS	wild oat	Henningsen et al., 2024b	SRR27496440	29492786	4423917900	28887076	25875537	3779941679	89.5748
20QLD11	2020	QLD, AUS	cultivated oat	Henningsen et al., 2024b	SRR27496429	49808806	7471320900	48677914	43053034	6276133009	88.4447
20QLD86	2020	QLD, AUS	wild oat	Henningsen et al., 2024b	SRR27496418	42412970	6361945500	41407404	37417043	5465161008	90.3632
20WA71	2020	WA, AUS	wild oat	Henningsen et al., 2024b	SRR27496407	38151958	5722793700	37243934	33089480	4819086879	88.8453
20WA72	2020	WA, AUS	wild oat	Henningsen et al., 2024b	SRR27496545	46127936	6919190400	44957698	40036923	5825734078	89.0547
20WA73	2020	WA, AUS	wild oat	Henningsen et al., 2024b	SRR27496534	34684764	5202714600	33887030	30729145	4462862765	90.6811
20WA89	2020	WA, AUS	cultivated oat	Henningsen et al., 2024b	SRR27496523	52729356	7909403400	51323558	45793831	6667922808	89.2258
20WA93	2020	WA, AUS	wild oat	Henningsen et al., 2024b	SRR27496512	26541096	3981164400	25972000	23936048	3497052121	92.161
20WA94	2020	WA, AUS	wild oat	Henningsen et al., 2024b	SRR27496501	25739754	3860963100	25132324	22789817	3317490561	90.6793
20WA95	2020	WA, AUS	wild oat	Henningsen et al., 2024b	SRR27496490	42838722	6425808300	41687782	37886867	5557711074	90.8824
20WA97	2020	WA, AUS	cultivated oat	Henningsen et al., 2024b	SRR27496488	40025184	6003777600	38839016	33623652	4910117179	86.5718
21ACT105	2021	ACT, AUS	wild oat	Henningsen et al., 2024b	SRR27496487	33005058	4950758700	32225680	27767428	4046289103	86.1655
21ACT106	2021	ACT, AUS	wild oat	Henningsen et al., 2024b	SRR27496486	36826620	5523993000	35859462	32176479	4703136348	89.7294
21ACT112	2021	ACT, AUS	wild oat	Henningsen et al., 2024b	SRR27496485	36381292	5457193800	35677656	32212542	4710555805	90.2877
21ACT116	2021	ACT, AUS	wild oat	Henningsen et al., 2024b	SRR27496483	47492192	7123828800	46447028	42240616	6161041411	90.9436
21NSW100	2021	NSW, AUS	wild oat	Henningsen et al., 2024b	SRR27496482	33713272	5056990800	33051326	30082407	4365487888	91.0172
21NSW102	2021	NSW, AUS	wild oat	Henningsen et al., 2024b	SRR27496481	32672738	4900910700	31906720	28858751	4208381155	90.4473
21NSW141	2021	NSW, AUS	wild oat	Henningsen et al., 2024b	SRR27496480	37575998	5636399700	36546728	33105078	4842316324	90.5829
21NSW142	2021	NSW, AUS	wild oat	Henningsen et al., 2024b	SRR27496479	33052702	4957905300	32164746	29079643	4232785589	90.4084
21QLD135	2021	QLD, AUS	wild oat	Henningsen et al., 2024b	SRR27496478	56341562	8451234300	55079504	49434029	7263594397	89.7503
21WA134	2021	WA, AUS	wild oat	Henningsen et al., 2024b	SRR27496477	32112434	4816865100	31322904	28627194	4194849778	91.3938
21WA136	2021	WA, AUS	wild oat	Henningsen et al., 2024b	SRR27496476	38132706	5719905900	37206556	33462955	4892321558	89.9383
21WA137	2021	WA, AUS	wild oat	Henningsen et al., 2024b	SRR27496475	32917774	4937666100	32149626	28384849	4114138092	88.2898
21WA138	2021	WA, AUS	wild oat	Henningsen et al., 2024b	SRR27496474	52660804	7899120600	51184420	44448088	6515252224	86.8391
21WA139	2021	WA, AUS	wild oat	Henningsen et al., 2024b	SRR27496472	38769758	5815463700	37917684	34106236	4996665212	89.9481
22NSW08	2022	NSW, AUS	wild oat	Henningsen et al., 2024b	SRR27496471	106476142	15971421300	104506838	93270053	13032101187	89.2478
22NSW100	2022	NSW, AUS	wild oat	Henningsen et al., 2024b	SRR27496539	55002842	8250426300	54234490	47210583	6804944278	87.049
22NSW101	2022	NSW, AUS	wild oat	Henningsen et al., 2024b	SRR27496538	42293998	6344099700	41738584	38736729	5603770603	92.808
22NSW102	2022	NSW, AUS	cultivated oat	Henningsen et al., 2024b	SRR27496537	44560780	6684117000	43915480	38728646	5611519243	88.1891
22NSW103	2022	NSW, AUS	cultivated oat	Henningsen et al., 2024a	SRR27496470	149054994	22358249100	145496244	127178989	18085621757	87.4105
22NSW104	2022	NSW, AUS	wild oat	Henningsen et al., 2024b	SRR27496536	56122822	8418423300	55317416	50802935	7337624509	91.839
22NSW105	2022	NSW, AUS	wild oat	Henningsen et al., 2024b	SRR27496535	51799566	7769934900	51142028	46268298	6688277896	90.4702
22NSW106	2022	NSW, AUS	wild oat	Henningsen et al., 2024b	SRR27496533	56883842	8532576300	56165410	50873250	7356046635	90.5775
22NSW107	2022	NSW, AUS	wild oat	Henningsen et al., 2024a	SRR27496469	162020794	24303119100	157724300	139051477	19904912177	88.1611
22NSW108	2022	NSW, AUS	wild oat	Henningsen et al., 2024b	SRR27496532	55361828	8304274200	54716220	48657852	7039140256	88.9277
22NSW109	2022	NSW, AUS	wild oat	Henningsen et al., 2024b	SRR27496531	43882056	6582308400	43255246	39532134	5724185061	91.3927
22NSW121	2022	NSW, AUS	cultivated oat	Henningsen et al., 2024a	SRR27496468	50933356	7640003400	49592190	45554689	6482177676	91.8586
22NSW123	2022	NSW, AUS	cultivated oat	Henningsen et al., 2024a	SRR27496467	93347182	14002077300	91113652	82311141	11794952009	90.339
22NSW75	2022	NSW, AUS	wild oat	Henningsen et al., 2024a	SRR27496466	59827378	8974106700	59234292	51311622	7369505854	86.6249
22NSW76	2022	NSW, AUS	wild oat	Henningsen et al., 2024a	SRR27496465	91152110	13672816500	89453920	80737897	11399906607	90.2564
22NSW77	2022	NSW, AUS	wild oat	Henningsen et al., 2024b	SRR27496400	66891634	10033745100	66070288	60655766	8766030205	91.8049
22NSW78	2022	NSW, AUS	wild oat	Henningsen et al., 2024b	SRR27496399	48636364	7295454600	47988314	43281614	6194855025	90.192
22NSW79	2022	NSW, AUS	cultivated oat	Henningsen et al., 2024a	SRR27496464	81141584	12171237600	79735732	71500372	9977989650	89.6717
22NSW80	2022	NSW, AUS	wild oat	Henningsen et al., 2024b	SRR27496398	48292762	7243914300	47541720	43607168	6316580494	91.724
22NSW81	2022	NSW, AUS	wild oat	Henningsen et al., 2024b	SRR27496397	49110860	7366629000	48393452	44072239	6374218751	91.0707
22NSW82	2022	NSW, AUS	wild oat	Henningsen et al., 2024b	SRR27496544	49836502	7475475300	49074264	44287704	6393775213	90.2463
22NSW84	2022	NSW, AUS	wild oat	Henningsen et al., 2024a	SRR27496463	135368116	20305217400	132622580	119272913	16954400585	89.9341
22NSW95	2022	NSW, AUS	wild oat	Henningsen et al., 2024b	SRR27496543	49625296	7443794400	48904386	40944732	5916781325	83.724
22NSW96	2022	NSW, AUS	wild oat	Henningsen et al., 2024b	SRR27496542	64020588	9603088200	63091060	57249094	8281669076	90.7404
22NSW97	2022	NSW, AUS	wild oat	Henningsen et al., 2024a	SRR27496461	79302202	11895330300	77971996	70672256	10015964227	90.638
22NSW98	2022	NSW, AUS	wild oat	Henningsen et al., 2024b	SRR27496541	47974890	7196233500	47296126	41028946	5916622247	86.7491
22NSW99	2022	NSW, AUS	wild oat	Henningsen et al., 2024b	SRR27496540	59258012	8888701800	58455354	49850178	7156818837	85.2791
22QLD110	2022	QLD, AUS	wild oat	Henningsen et al., 2024a	SRR27496460	73852280	11077842000	72618956	61067117	8504880514	84.0925
22QLD111	2022	QLD, AUS	wild oat	Henningsen et al., 2024b	SRR27496530	52907358	7936103700	52169496	46043651	6658335294	88.2578
22QLD112	2022	QLD, AUS	wild oat	Henningsen et al., 2024b	SRR27496529	47425736	7113860400	46803896	42419151	6121320520	90.6317
22QLD114	2022	QLD, AUS	cultivated oat	Henningsen et al., 2024a	SRR27496459	72259916	10838987400	71143480	63501362	8836913384	89.2582
22QLD116	2022	QLD, AUS	cultivated oat	Henningsen et al., 2024a	SRR27496458	129737244	19460586600	126464248	113653825	16252606464	89.8703
22QLD118	2022	QLD, AUS	cultivated oat	Henningsen et al., 2024a	SRR27496457	85935590	12890338500	84409380	76297806	10653791609	90.3902
22SA10	2022	SA, AUS	wild oat	Henningsen et al., 2024a	SRR27496456	71658090	10748713500	70305668	62654877	8760112433	89.1178
22SA11	2022	SA, AUS	wild oat	Henningsen et al., 2024a	SRR27496455	110991206	16648680900	108012108	96616307	13496937337	89.4495
22SA12	2022	SA, AUS	wild oat	Henningsen et al., 2024a	SRR27496454	72329040	10849356000	71068266	64255772	8973452710	90.4142
22SA131	2022	SA, AUS	wild oat	Henningsen et al., 2024b	SRR27496527	50196726	7529508900	49582486	43562759	6290167061	87.8592
22SA132	2022	SA, AUS	cultivated oat	Henningsen et al., 2024b	SRR27496453	80196478	12029471700	78988430	71370463	9924921143	90.3556
22SA92-02	2022	SA, AUS	wild oat	Henningsen et al., 2024b	SRR27496526	49392108	7408816200	48767878	44612892	6490689928	91.4801
22VIC01	2022	VIC, AUS	cultivated oat	Henningsen et al., 2024a	SRR27496452	86716128	13007419200	85348298	77522909	10824542254	90.8312
22VIC117	2022	VIC, AUS	cultivated oat	Henningsen et al., 2024a	SRR27496450	116525648	17478847200	114638568	101750763	14403652061	88.7579
22VIC126	2022	VIC, AUS	cultivated oat	Henningsen et al., 2024a	SRR27496449	126226034	18933905100	123031108	110389113	15634862648	89.7246
22VIC128	2022	VIC, AUS	wild oat	Henningsen et al., 2024a	SRR27496448	82498498	12374774700	81255208	68604464	9628946283	84.4309
22VIC130	2022	VIC, AUS	wild oat	Henningsen et al., 2024b	SRR27496528	36025504	5403825600	35502604	31868529	4619192159	89.7639
22VIC49	2022	VIC, AUS	wild oat	Henningsen et al., 2024a	SRR27496447	121726980	18259047000	119762234	98856063	13774592465	82.5436
22VIC67	2022	VIC, AUS	wild oat	Henningsen et al., 2024a	SRR27496446	61208902	9181335300	60160706	53003954	7479634847	88.1039
22VIC68	2022	VIC, AUS	wild oat	Henningsen et al., 2024b	SRR27496404	35054056	5258108400	34583462	31211686	4493333461	90.2503
22VIC69	2022	VIC, AUS	wild oat	Henningsen et al., 2024b	SRR27496403	47844044	7176606600	47199840	43191515	6240088248	91.5078
22VIC70	2022	VIC, AUS	wild oat	Henningsen et al., 2024b	SRR27496402	48145870	7221880500	47536916	43311460	6245391977	91.1112
22VIC71	2022	VIC, AUS	wild oat	Henningsen et al., 2024a	SRR27496445	103530906	15529635900	100719860	89738136	12806063566	89.0968
22VIC72	2022	VIC, AUS	wild oat	Henningsen et al., 2024b	SRR27496401	42270846	6340626900	41727384	37870453	5472255254	90.7568
22VIC74	2022	VIC, AUS	wild oat	Henningsen et al., 2024a	SRR27496444	101478712	15221806800	100435500	87545876	12502700280	87.1663
22WA09	2022	WA, AUS	cultivated oat	Henningsen et al., 2024a	SRR27496443	82378150	12356722500	80750884	73852528	10327795043	91.4572
22WA15	2022	WA, AUS	wild oat	Henningsen et al., 2024a	SRR27496442	89215588	13382338200	87340676	79584805	11132262052	91.12
22WA18	2022	WA, AUS	wild oat	Henningsen et al., 2024b	SRR27496422	58383460	8757519000	57499730	52936626	7668325652	92.0641
22WA19	2022	WA, AUS	wild oat	Henningsen et al., 2024b	SRR27496421	56033728	8405059200	55235410	49345138	7145380525	89.3361
22WA22	2022	WA, AUS	wild oat	Henningsen et al., 2024a	SRR27496441	68849878	10327481700	67528492	60619512	8474624828	89.7688
22WA23	2022	WA, AUS	wild oat	Henningsen et al., 2024b	SRR27496420	68113192	10216978800	67129212	61928415	8964349802	92.2526
22WA25	2022	WA, AUS	cultivated oat	Henningsen et al., 2024a	SRR27496439	79422130	11913319500	78097280	71269633	9966595128	91.2575
22WA26	2022	WA, AUS	wild oat	Henningsen et al., 2024b	SRR27496419	37678702	5651805300	37194978	34161594	4945748419	91.8446
22WA27	2022	WA, AUS	wild oat	Henningsen et al., 2024a	SRR27496438	82123030	12318454500	80625746	73008571	10191028356	90.5524
22WA28	2022	WA, AUS	wild oat	Henningsen et al., 2024b	SRR27496417	51648916	7747337400	51008236	46863171	6788441521	91.8737
22WA29	2022	WA, AUS	wild oat	Henningsen et al., 2024a	SRR27496437	77226282	11583942300	75824548	68527784	9570962406	90.3768
22WA30	2022	WA, AUS	wild oat	Henningsen et al., 2024a	SRR27496436	63902384	9585357600	62855958	57298605	8000181520	91.1586
22WA31	2022	WA, AUS	wild oat	Henningsen et al., 2024a	SRR27496435	75738736	11360810400	74088540	67430780	9431044973	91.0138
22WA32	2022	WA, AUS	wild oat	Henningsen et al., 2024b	SRR27496416	61025962	9153894300	60180212	55504330	8047743183	92.2302
22WA33	2022	WA, AUS	wild oat	Henningsen et al., 2024b	SRR27496415	43977834	6596675100	43323338	39650516	5749208636	91.5223
22WA34	2022	WA, AUS	wild oat	Henningsen et al., 2024b	SRR27496414	46518088	6977713200	45818098	41614480	6031174299	90.8254
22WA43	2022	WA, AUS	wild oat	Henningsen et al., 2024a	SRR27496434	85444410	12816661500	83885756	75819439	10596635271	90.3842
22WA45	2022	WA, AUS	cultivated oat	Henningsen et al., 2024a	SRR27496433	80307672	12046150800	79127118	71958274	9997486946	90.9401
22WA46	2022	WA, AUS	cultivated oat	Henningsen et al., 2024a	SRR27496432	118241024	17736153600	116674322	105589678	14578688431	90.4995
22WA47	2022	WA, AUS	cultivated oat	Henningsen et al., 2024a	SRR27496431	67821072	10173160800	66640660	60498400	8462733420	90.783
22WA50	2022	WA, AUS	cultivated oat	Henningsen et al., 2024a	SRR27496430	127701022	19155153300	125766186	112868464	15570183815	89.7447
22WA51	2022	WA, AUS	wild oat	Henningsen et al., 2024b	SRR27496413	42458304	6368745600	41830946	38302558	5541255912	91.5651
22WA53	2022	WA, AUS	wild oat	Henningsen et al., 2024a	SRR27496428	82532956	12379943400	80804576	73848311	10330304317	91.3912
22WA54	2022	WA, AUS	wild oat	Henningsen et al., 2024a	SRR27496427	77903868	11685580200	76453200	69742355	9756622228	91.2223
22WA55	2022	WA, AUS	wild oat	Henningsen et al., 2024a	SRR27496426	82668302	12400245300	81448248	73396152	10258304593	90.1138
22WA56	2022	WA, AUS	wild oat	Henningsen et al., 2024b	SRR27496412	44596426	6689463900	44067090	39753161	5724609773	90.2105
22WA57	2022	WA, AUS	wild oat	Henningsen et al., 2024b	SRR27496411	52417600	7862640000	51708282	47529847	6880672978	91.9192
22WA58	2022	WA, AUS	wild oat	Henningsen et al., 2024b	SRR27496410	47108432	7066264800	46483280	42526725	6167106597	91.4882
22WA62	2022	WA, AUS	wild oat	Henningsen et al., 2024b	SRR27496409	54207714	8131157100	53435044	48227178	6979076080	90.2538
22WA63	2022	WA, AUS	wild oat	Henningsen et al., 2024b	SRR27496408	50506488	7575973200	49771350	44973582	6506563036	90.3604
22WA64	2022	WA, AUS	wild oat	Henningsen et al., 2024b	SRR27496406	57344938	8601740700	56514704	51572326	7458699086	91.2547
22WA65	2022	WA, AUS	wild oat	Henningsen et al., 2024b	SRR27496405	43390534	6508580100	42756820	38666590	5597985201	90.4337
22WA86	2022	WA, AUS	cultivated oat	Henningsen et al., 2024a	SRR27496425	122332090	18349813500	120084308	108596889	15303672404	90.4339
22WA88	2022	WA, AUS	cultivated oat	Henningsen et al., 2024a	SRR27496424	126750780	19012617000	123470354	112484197	16009202721	91.1022
22WA89	2022	WA, AUS	cultivated oat	Henningsen et al., 2024a	SRR27496423	232936668	34940500200	227218638	206091022	29194825820	90.7016
23NSW13	2023	NSW, AUS	wild oat	Nguyen et al., 2024	SRR27766163	83859864	12578979600	80956172	73219561	10387879995	90.4435
23NSW25	2023	NSW, AUS	wild oat	Nguyen et al., 2024	SRR27766174	57347804	8602170600	55241608	48896085	6935228506	88.5131
23NSW54	2023	NSW, AUS	wild oat	Nguyen et al., 2024	SRR27766167	90160104	13524015600	87206124	79668004	11361086085	91.356
23SA22	2023	SA, AUS	wild oat	Nguyen et al., 2024	SRR27766159	89737928	13460689200	86750932	77788247	11000827616	89.6685
23SA24	2023	SA, AUS	wild oat	Nguyen et al., 2024	SRR27766158	75905706	11385855900	73300286	66254129	9390255463	90.3873
23SA31	2023	SA, AUS	wild oat	Nguyen et al., 2024	SRR27766173	74478384	11171757600	71948430	65104692	9239953053	90.488
23SA52	2023	SA, AUS	wild oat	Nguyen et al., 2024	SRR27766169	80308252	12046237800	77691954	69033329	9826831447	88.8552
23VIC03	2023	VIC, AUS	wild oat	Nguyen et al., 2024	SRR27766175	100215930	15032389500	97097546	85787304	11929890548	88.3517
23VIC09	2023	VIC, AUS	wild oat	Nguyen et al., 2024	SRR27766164	77423392	11613508800	74934060	65925120	9323819690	87.9775
23VIC51	2023	VIC, AUS	wild oat	Nguyen et al., 2024	SRR27766170	88918462	13337769300	86107284	78103760	11067253329	90.7052
23VIC53	2023	VIC, AUS	wild oat	Nguyen et al., 2024	SRR27766168	101772086	15265812900	98559450	89199955	12698638961	90.5037
23VIC59	2023	VIC, AUS	wild oat	Nguyen et al., 2024	SRR27766166	83785066	12567759900	81182152	72226188	10266167872	88.9681
23WA01	2023	WA, AUS	wild oat	Nguyen et al., 2024	SRR27766176	83992392	12598858800	80911924	71816185	10203588951	88.7585
23WA07	2023	WA, AUS	cultivated oat	Nguyen et al., 2024	SRR27766165	103572262	15535839300	100342502	90333518	12810725455	90.0252
23WA16	2023	WA, AUS	wild oat	Nguyen et al., 2024	SRR27766162	74110948	11116642200	71728464	64553582	9135917405	89.9972
23WA17	2023	WA, AUS	cultivated oat	Nguyen et al., 2024	SRR27766161	102810554	15421583100	99582416	90909834	12932026411	91.2911
23WA20	2023	WA, AUS	wild oat	Nguyen et al., 2024	SRR27766160	85010624	12751593600	82501036	74201672	10388887334	89.9403
23WA43	2023	WA, AUS	wild oat	Nguyen et al., 2024	SRR27766172	85553222	12832983300	82555328	74358167	10515037970	90.0707
23WA44	2023	WA, AUS	wild oat	Nguyen et al., 2024	SRR27766171	61246528	9186979200	59118396	53453344	7532124237	90.4174
90AR100-1	1990	Arkansas, USA	oat	Miller et al., 2020	SRR7062946	54549502	6873237252	53907056	45689576	5685907962	84.7562
90GA16-1	1990	Georgia, USA	oat	Miller et al., 2020	SRR7062947	64394748	8113738248	63679256	54685665	6809133288	85.8767
90KS101-1	1990	Kansas, USA	oat	Miller et al., 2020	SRR7062949	58177518	7330367268	57445762	49807682	6198269045	86.7038
90LA38-1	1990	Louisiana, USA	oat	Miller et al., 2020	SRR7062944	78935450	9945866700	78209654	66133192	8248160612	84.5589
90MN137-1	1990	St. Paul, Minnesota, USA	oat in buckthorn nursery	Miller et al., 2020	SRR7062919	58499704	7370962704	57708568	48534815	6036803153	84.1033
90MN13B-3	1990	St. Paul, Minnesota, USA	oat in buckthorn nursery	Miller et al., 2020	SRR7062925	50954968	6420325968	50367162	43261688	5388025447	85.8926
90MN148-1	1990	Minnesota, USA	oat	Miller et al., 2020	SRR7062918	57134572	7198956072	56492832	48133923	5994404274	85.2036
90MN14B-1	1990	Minnesota, USA	oat	Miller et al., 2020	SRR7062933	65630374	8269427124	64864390	55493732	6907316840	85.5535
90MN153-1	1990	Minnesota, USA	oat	Miller et al., 2020	SRR7062915	54250850	6835607100	53509878	44974971	5594695548	84.0498
90MN17B-1	1990	St. Paul, Minnesota, USA	oat in buckthorn nursery	Miller et al., 2020	SRR7062932	63928870	8055037620	63197474	54079461	6736477755	85.5722
90MN1B-1	1990	St. Paul, Minnesota, USA	oat in buckthorn nursery	Miller et al., 2020	SRR7062928	69472518	8753537268	68815360	59470765	7423193422	86.4208
90MN2B-1	1990	St. Paul, Minnesota, USA	oat in buckthorn nursery	Miller et al., 2020	SRR7062927	74188942	9347806692	73424490	63695395	7950770279	86.7495
90MN3B-1	1990	St. Paul, Minnesota, USA	oat in buckthorn nursery	Miller et al., 2020	SRR7062930	74727888	9415713888	74027464	64201176	8012412317	86.7262
90MN5B-1	1990	St. Paul, Minnesota, USA	oat in buckthorn nursery	Miller et al., 2020	SRR7062929	74704710	9412793460	73985538	62773492	7824763164	84.8456
90MN7B-1	1990	St. Paul, Minnesota, USA	oat in buckthorn nursery	Miller et al., 2020	SRR7062924	70250130	8851516380	69537546	57831210	7212118648	83.1654
90MN8B-2	1990	St. Paul, Minnesota, USA	oat in buckthorn nursery	Miller et al., 2020	SRR7062923	72148064	9090656064	71429148	60563318	7557094009	84.788
90MN9B-4	1990	St. Paul, Minnesota, USA	oat in buckthorn nursery	Miller et al., 2020	SRR7062926	75820246	9553350996	75023906	65198706	8136935757	86.9039
90PA162-1	1990	Pennsylvania, USA	oat	Miller et al., 2020	SRR7062948	55447218	6986349468	54763528	47603929	5927732898	86.9263
90SD164-1	1990	South Dakota, USA	oat	Miller et al., 2020	SRR7062912	57259956	7214754456	56555298	47041495	5852023900	83.1779
90SD171-1	1990	South Dakota, USA	oat	Miller et al., 2020	SRR7062921	62512140	7876529640	61690422	52164543	6492672160	84.5586
90SD172-1	1990	South Dakota, USA	oat	Miller et al., 2020	SRR7062920	70159120	8840049120	69280082	59848148	7448013814	86.3858
90TX45-1	1990	Texas, USA	oat	Miller et al., 2020	SRR7062945	70982414	8943784164	70257138	58664541	7319188154	83.4998
90TX47-1	1990	Texas, USA	oat	Miller et al., 2020	SRR7062942	73371206	9244771956	72712626	62193664	7762305678	85.5335
90TX52-1	1990	Texas, USA	oat	Miller et al., 2020	SRR7062943	71238018	8975990268	70577422	61062517	7621181039	86.5185
90TX58-1	1990	Texas, USA	oat	Miller et al., 2020	SRR7062940	70600300	8895637800	69933420	59984784	7484902459	85.7741
90TX70-1	1990	Texas, USA	oat	Miller et al., 2020	SRR7062941	73931542	9315374292	73248926	63821904	7966172835	87.1302
90WI131-1	1990	Wisconsin, USA	oat	Miller et al., 2020	SRR7062914	56403620	7106856120	55670046	46702335	5812033032	83.8913
90WI132-1	1990	Wisconsin, USA	oat	Miller et al., 2020	SRR7062913	59746154	7528015404	59008460	50622187	6303985870	85.788
PCA16-15-1-1	2016	George, Western Cape, SA	wild oat	Hewitt et al., 2023	SRR12548975	48567050	7333624550	47083806	39790377	5931492852	84.5097
Pca2016-10-1	2016	Riversdal, Western Cape, SA	cultivated oat	Hewitt et al., 2023	SRR12548974	49172978	7425119678	47663826	39339650	5858468109	82.5357
Pca2016-1-1	2016	Riviersonderend, Western Cape, SA	cultivated oat	Hewitt et al., 2023	SRR12548973	54178126	8180897026	52498580	45732086	6821827781	87.1111
Pca2016-13-1	2016	Vredenburg, Western Cape, SA	cultivated oat	Hewitt et al., 2023	SRR12548972	58151010	8780802510	56412642	48434444	7222944219	85.8574
Pca2016-15-1	2016	George, Western Cape, SA	wild oat	Hewitt et al., 2023	SRR12548971	51454364	7769608964	49856294	42260955	6299521249	84.7655
Pca2016-16-1	2016	Uniondale, Western Cape, SA	cultivated oat	Hewitt et al., 2023	SRR12548970	44005586	6644843486	42676482	36969062	5513251646	86.6263
Pca2016-2-1	2016	Riviersonderend, Western Cape, SA	cultivated oat	Hewitt et al., 2023	SRR12548969	54563176	8239039576	52838518	45653955	6808167660	86.4028
Pca2016-3-2	2016	Riviersonderend, Western Cape, SA	cultivated oat	Hewitt et al., 2023	SRR12548968	42009578	6343446278	40773524	35282498	5264389212	86.5329
Pca2016-6-2	2016	Caledon, Western Cape, SA	cultivated oat	Hewitt et al., 2023	SRR12548967	51150904	7723786504	49665150	42470451	6333536108	85.5136
Pca2016-8-1	2016	Caledon, Western Cape, SA	cultivated oat	Hewitt et al., 2023	SRR12548966	55874334	8437024434	54398244	46738290	6970201711	85.9187
Pca2016-9-2	2016	Riversdal, Western Cape, SA	cultivated oat	Hewitt et al., 2023	SRR12548964	46784470	7064454970	45379840	38948007	5807601389	85.8267
Pca203	1940s	USA	oat	Henningsen et al., 2022	CSIRO Data Access Portal: 53477	50934284	7691076884	49356458	41421049	6193414072	83.9222
Pca43-1	2017	Greytown, KwaZulu-Natal, SA	cultivated oat	Hewitt et al., 2023	SRR12548963	64155852	9687533652	62074600	54330732	8108656166	87.5249
Pca56-3	2017	Bredasdorp, Western Cape, SA	cultivated oat	Hewitt et al., 2023	SRR12548962	53071230	8013755730	51330240	44137874	6581928746	85.9881
Pca57-4	2017	Bredasdorp, Western Cape, SA	cultivated oat	Hewitt et al., 2023	SRR12548961	54293056	8198251456	52600598	44705651	6667720246	84.9908
Pca58-3	2017	Bredasdorp, Western Cape, SA	cultivated oat	Hewitt et al., 2023	SRR12548960	57271670	8648022170	55550958	47559542	7093787101	85.6143
Pca59-6	2017	Bredasdorp, Western Cape, SA	cultivated oat	Hewitt et al., 2023	SRR12548959	50766456	7665734856	49351104	42724626	6375791660	86.5728
Pca60-7	2017	Riviersonderend, Western Cape, SA	cultivated oat	Hewitt et al., 2023	SRR12548958	53565386	8088373286	51897610	44502842	6636995316	85.7512
Pca61-8	2017	Riviersonderend, Western Cape, SA	cultivated oat	Hewitt et al., 2023	SRR12548957	49856568	7528341768	48258554	40768742	6077039179	84.4798
Pca62-9	2017	Riviersonderend, Western Cape, SA	cultivated oat	Hewitt et al., 2023	SRR12548956	56579512	8543506312	54737840	45874156	6836601996	83.807
Pca65-12	2017	Riviersonderend, Western Cape, SA	cultivated oat	Hewitt et al., 2023	SRR12548955	64520936	9742661336	62614164	52692633	7855425904	84.1545
Pca70-17	2005	Greytown, KwaZulu-Natal, SA	cultivated oat	Hewitt et al., 2023	SRR12548953	46869488	7077292688	45520992	39458009	5883561970	86.6809
Pca70-2	2017	Riviersonderend, Western Cape, SA	cultivated oat	Hewitt et al., 2023	SRR12548952	49365204	7454145804	47799392	40795593	6084240658	85.3475
Pca73-20	2017	Caledon, Western Cape, SA	cultivated oat	Hewitt et al., 2023	SRR12548951	51438430	7767202930	49784922	42687806	6367903777	85.7444
Pca77-46	2018	Somerset West, Western Cape, SA	wild oat	Hewitt et al., 2023	SRR12548950	51938664	7842738264	50676438	44113209	6582652139	87.0488
PCA84-1-1_B03	2016	Greytown, KwaZulu-Natal, SA	oat	Hewitt et al., 2023	SRR12548948	54980468	8302050668	53249632	43193506	6430810875	81.1151
PCA84-1-1_H07	2016	Greytown, KwaZulu-Natal, SA	oat	Hewitt et al., 2023	SRR12548949	49067490	7409190990	47566066	40260061	6000552098	84.6403
Pca85-1	2016	Cape Town, Western Cape, SA	oat	Hewitt et al., 2023	SRR12548947	47543470	7179063970	46104426	39629065	5909355358	85.955
Pca85-26	2016	Cape Town, Western Cape, SA	oat	Hewitt et al., 2023	SRR12548946	50646482	7647618782	48777986	42120077	6285451443	86.3506
TW-19061	2020	Taiwan	cultivated oat	Ho et al., 2023	SRR27496522	92552832	13882924800	90924006	74817941	11070302124	82.2862
TW-NTU01	2021	Taiwan	cultivated oat	Ho et al., 2023	SRR29728902	91308786	13696317900	89364758	76405264	11305814993	85.4982
TW-NTU03	2021	Taiwan	cultivated oat	Ho et al., 2023	SRR27496525	99952860	14992929000	97795226	85593944	12686727525	87.5236
TW-NTU04	2021	Taiwan	cultivated oat	Ho et al., 2023	SRR27496524	99137232	14870584800	97265520	71289235	10547511075	73.2934
TW-SW01	2020	Taiwan	cultivated oat	Ho et al., 2023	SRR27496521	100803716	15120557400	98700552	82853811	12261029799	83.9446
UVPca10-98	1998	Riviersonderend, Western Cape, SA	oat	Hewitt et al., 2023	SRR12548945	46292382	6990149682	45039406	40207098	6004333065	89.2709
UVPca14-98	1998	Riviersonderend, Western Cape, SA	oat	Hewitt et al., 2023	SRR12548944	43665606	6593506506	42676952	36684399	5473357379	85.9583
UVPca1-98	1998	Riviersonderend, Western Cape, SA	oat	Hewitt et al., 2023	SRR12548848	49671184	7500348784	48033066	41965578	6259508740	87.3681
UVPca8-98	1998	Riviersonderend, Western Cape, SA	oat	Hewitt et al., 2023	SRR12548847	52667952	7952860752	51172352	43970933	6559241579	85.9271
24NSW08	2024	NSW, AUS	wild oat	*	CSIRO Data Access Portal: 69616	124599762	19811362158	121961912	103140757	15842074444	84.568
24NSW41	2024	NSW, AUS	wild oat	*	CSIRO Data Access Portal: 69616	138754478	22061962002	136520794	114148751	17494876555	83.6127
24NSW43	2024	NSW, AUS	wild oat	*	CSIRO Data Access Portal: 69616	119054914	18929731326	117067172	100567487	15296830345	85.9058
24NSW44	2024	NSW, AUS	wild oat	*	CSIRO Data Access Portal: 69616	117143462	18625810458	115368232	97342922	14890108649	84.3758
24NSW45	2024	NSW, AUS	cultivated oat	*	CSIRO Data Access Portal: 69616	140888258	22401233022	138841168	119855073	18404282346	86.3253
24SA26	2024	SA, AUS	wild oat	*	CSIRO Data Access Portal: 69616	146710360	23326947240	144356502	122633724	18786288260	84.952
24SA27	2024	SA, AUS	wild oat	*	CSIRO Data Access Portal: 69616	137576856	21874720104	135102418	116066070	17746400293	85.9097
24SA28	2024	SA, AUS	wild oat	*	CSIRO Data Access Portal: 69616	145016546	23057630814	142586550	120677457	18445916824	84.6345
24SA31	2024	SA, AUS	wild oat	*	CSIRO Data Access Portal: 69616	126057882	20043203238	123967264	106606907	16321717612	85.996
24VIC29	2024	VIC, AUS	wild oat	*	CSIRO Data Access Portal: 69616	144353948	22952277732	141952892	121816051	18653516856	85.8144
24VIC40	2024	VIC, AUS	wild oat	*	CSIRO Data Access Portal: 69616	128306036	20400659724	126001858	107509240	16478066180	85.3235
24WA09	2024	WA, AUS	wild oat	*	CSIRO Data Access Portal: 69616	115671120	18391708080	113625622	97153805	14850364383	85.5034
24WA10	2024	WA, AUS	wild oat	*	CSIRO Data Access Portal: 69616	141687888	22528374192	139222714	116886083	17957087720	83.9562
24WA11	2024	WA, AUS	wild oat	*	CSIRO Data Access Portal: 69616	129849248	20646030432	127259174	106407280	16203411895	83.6146
24WA12	2024	WA, AUS	wild oat	*	CSIRO Data Access Portal: 69616	132775250	21111264750	130555496	113469050	17467756362	86.9125
24WA13	2024	WA, AUS	wild oat	*	CSIRO Data Access Portal: 69616	120767842	19202086878	118641100	102559809	15793072977	86.4454
24WA14	2024	WA, AUS	wild oat	*	CSIRO Data Access Portal: 69616	120135198	19101496482	118010344	102161599	15693081024	86.57
24WA15	2024	WA, AUS	cultivated oat	*	CSIRO Data Access Portal: 69616	122738774	19515465066	120650236	103548339	15915339971	85.8252
24WA16	2024	WA, AUS	wild oat	*	CSIRO Data Access Portal: 69616	140172290	22287394110	137799488	117181994	17939680360	85.038
24WA17	2024	WA, AUS	wild oat	*	CSIRO Data Access Portal: 69616	130439766	20739922794	128288472	109741175	16810150580	85.5425
24WA18	2024	WA, AUS	wild oat	*	CSIRO Data Access Portal: 69616	140152086	22284181674	137708532	118314789	18111792320	85.9168
24WA19	2024	WA, AUS	wild oat	*	CSIRO Data Access Portal: 69616	140069022	22270974498	137922734	120379342	18451698126	87.2803
24WA20	2024	WA, AUS	wild oat	*	CSIRO Data Access Portal: 69616	112603304	17903925336	110789292	97312162	14840321601	87.8353
24WA21	2024	WA, AUS	wild oat	*	CSIRO Data Access Portal: 69616	133192646	21177630714	130828914	109046867	16655566229	83.3507
24WA22	2024	WA, AUS	wild oat	*	CSIRO Data Access Portal: 69616	140406516	22324636044	137778680	119603309	18334288428	86.8083
24WA23	2024	WA, AUS	wild oat	*	CSIRO Data Access Portal: 69616	135808544	21593558496	133683738	115990980	17762388862	86.7652
24WA24	2024	WA, AUS	wild oat	*	CSIRO Data Access Portal: 69616	140885404	22400779236	138463672	119530546	18335562681	86.3263
24WA25	2024	WA, AUS	wild oat	*	CSIRO Data Access Portal: 69616	158497602	25201118718	155957280	132064919	20279048327	84.6802
1Asterisk (*) indicates this publication.
